# Protective effects of central leptin on whole-body energy homeostasis upon acute olanzapine exposure

**DOI:** 10.1101/2025.04.11.648424

**Authors:** Roshanak Asgariroozbehani, Raghunath Singh, Sally Wu, Ali Sajid Imami, Abdul-rizaq Hamoud, Sri Mahavir Agarwal, Bradley J. Baranowski, Stewart Jeromson, Ashley Bernardo, Thomas D. Prevot, David C. Wright, Adria Giacca, Robert E. Mccullumsmith, Sandra Pereira, Margaret K. Hahn

**Affiliations:** Centre for Addiction and Mental Health, Toronto, ON, Canada; Institute of Medical Sciences, University of Toronto, Toronto, ON, Canada; Department of Neurosciences and Psychiatry, University of Toledo, Toledo, OH, USA; Department of Psychiatry, University of Toronto, Toronto, ON, Canada; Banting & Best Diabetes Centre, Temerty Faculty of Medicine, University of Toronto, Toronto, ON, Canada; BC Children’s Hospital Research Institute, Vancouver, BC, Canada; School of Kinesiology, Faculty of Education, University of British Columbia, Vancouver, Canada; Faculty of Land and Food Systems, University of British Columbia, Vancouver, BC, Canada; Department of Pharmacology & Toxicology, University of Toronto, Toronto, ON, Canada; Department of Physiology, University of Toronto, Toronto, ON, Canada; ProMedica, Neuroscience Institute, Toledo, OH, USA

**Keywords:** antipsychotics, olanzapine, energy homeostasis, metabolism, hypothalamus, kinome arrays

## Abstract

Second-generation antipsychotic use is associated with severe metabolic side effects such as obesity and type 2 diabetes. Leptin is a hormone that is secreted by adipose tissue, and it acts on the brain to decrease body weight by reducing food intake and stimulating energy expenditure. Leptin also improves glucose and lipid metabolism. We examined the short-term impact of olanzapine, a commonly used second-generation antipsychotic, on the central leptin-mediated regulation of energy balance, lipid metabolism, and hypothalamic kinase activity. Male Sprague Dawley rats were given an acute intracerebroventricular (ICV, 3^rd^ ventricle) injection of either leptin or vehicle, combined with subcutaneous olanzapine or vehicle. As expected, ICV leptin decreased food intake and importantly, olanzapine did not block this effect. Administration of leptin, olanzapine, or their combination reduced the average respiratory exchange ratio (RER) during the light cycle, which indicates that fat oxidation was increased. In the dark cycle, leptin decreased the average RER regardless of olanzapine administration, and in the presence of leptin, olanzapine did not affect the average RER. Leptin did not alter the olanzapine-induced increase in serum triglyceride concentrations. Olanzapine and central leptin treatment differentially activated hypothalamic kinases. In conclusion, regulation of food intake and fuel preference by central leptin is intact following acute olanzapine administration.
