## Supplementary material for "Protective effects of central leptin on whole-body energy homeostasis upon acute olanzapine exposure": Supplemantary files: Leptin Study, Supplementary Excel file 1, Dec 17 2024.xlsx

### Sheet: Supplementary file 1_krsa_kinas
entrez_gene_id	hgnc_id	hgnc_symbol	hgnc_name	group	family	subfamily	krsa_id
22848	HGNC:19679	AAK1	AP2 associated kinase 1	OTHER	NAK	BIKE	NAK
9625	HGNC:21	AATK	apoptosis associated tyrosine kinase	TK	LMR	NA	LMR
25	HGNC:76	ABL1	ABL proto-oncogene 1, non-receptor tyrosine kinase	TK	ABL	NA	ABL
27	HGNC:77	ABL2	ABL proto-oncogene 2, non-receptor tyrosine kinase	TK	ABL	NA	ABL
90	HGNC:171	ACVR1	activin A receptor type 1	TKL	STKR	TYPE1	STKR
91	HGNC:172	ACVR1B	activin A receptor type 1B	TKL	STKR	TYPE1	STKR
130399	HGNC:18123	ACVR1C	activin A receptor type 1C	TKL	STKR	TYPE1	STKR
92	HGNC:173	ACVR2A	activin A receptor type 2A	TKL	STKR	TYPE2	STKR
93	HGNC:174	ACVR2B	activin A receptor type 2B	TKL	STKR	TYPE2	STKR
94	HGNC:175	ACVRL1	activin A receptor like type 1	TKL	STKR	TYPE1	STKR
207	HGNC:391	AKT1	AKT serine/threonine kinase 1	AGC	AKT	NA	AKT
208	HGNC:392	AKT2	AKT serine/threonine kinase 2	AGC	AKT	NA	AKT
10000	HGNC:393	AKT3	AKT serine/threonine kinase 3	AGC	AKT	NA	AKT
238	HGNC:427	ALK	ALK receptor tyrosine kinase	TK	ALK	NA	ALK
269	HGNC:465	AMHR2	anti-Mullerian hormone receptor type 2	TKL	STKR	TYPE2	STKR
255239	HGNC:21027	ANKK1	ankyrin repeat and kinase domain containing 1	TKL	RIPK	NA	RIPK
369	HGNC:646	ARAF	A-Raf proto-oncogene, serine/threonine kinase	TKL	RAF	RAF	RAF
472	HGNC:795	ATM	ATM serine/threonine kinase	ATYPICAL	PIKK	ATM	ATM
545	HGNC:882	ATR	ATR serine/threonine kinase	ATYPICAL	PIKK	ATR	ATR
6790	HGNC:11393	AURKA	aurora kinase A	OTHER	AUR	NA	AUR
9212	HGNC:11390	AURKB	aurora kinase B	OTHER	AUR	NA	AUR
6795	HGNC:11391	AURKC	aurora kinase C	OTHER	AUR	NA	AUR
558	HGNC:905	AXL	AXL receptor tyrosine kinase	TK	AXL	NA	AXL
10295	HGNC:16902	BCKDK	branched chain keto acid dehydrogenase kinase	ATYPICAL	PDHK	BCKDK	PDHK
640	HGNC:1057	BLK	BLK proto-oncogene, Src family tyrosine kinase	TK	SRC	SRCB	SRC
55589	HGNC:18041	BMP2K	BMP2 inducible kinase	OTHER	NAK	BIKE	NAK
657	HGNC:1076	BMPR1A	bone morphogenetic protein receptor type 1A	TKL	STKR	TYPE1	STKR
658	HGNC:1077	BMPR1B	bone morphogenetic protein receptor type 1B	TKL	STKR	TYPE1	STKR
659	HGNC:1078	BMPR2	bone morphogenetic protein receptor type 2	TKL	STKR	TYPE2	STKR
660	HGNC:1079	BMX	BMX non-receptor tyrosine kinase	TK	TEC	NA	TEC
673	HGNC:1097	BRAF	B-Raf proto-oncogene, serine/threonine kinase	TKL	RAF	RAF	RAF
84446	HGNC:18994	BRSK1	BR serine/threonine kinase 1	CAMK	CAMKL	BRSK	BRSK
9024	HGNC:11405	BRSK2	BR serine/threonine kinase 2	CAMK	CAMKL	BRSK	BRSK
695	HGNC:1133	BTK	Bruton tyrosine kinase	TK	TEC	NA	TEC
8536	HGNC:1459	CAMK1	calcium/calmodulin dependent protein kinase I	CAMK	CAMK1	NA	CAMK1
57118	HGNC:19341	CAMK1D	calcium/calmodulin dependent protein kinase ID	CAMK	CAMK1	NA	CAMK1
57172	HGNC:14585	CAMK1G	calcium/calmodulin dependent protein kinase IG	CAMK	CAMK1	NA	CAMK1
815	HGNC:1460	CAMK2A	calcium/calmodulin dependent protein kinase II alpha	CAMK	CAMK2	NA	CAMK2
816	HGNC:1461	CAMK2B	calcium/calmodulin dependent protein kinase II beta	CAMK	CAMK2	NA	CAMK2
817	HGNC:1462	CAMK2D	calcium/calmodulin dependent protein kinase II delta	CAMK	CAMK2	NA	CAMK2
818	HGNC:1463	CAMK2G	calcium/calmodulin dependent protein kinase II gamma	CAMK	CAMK2	NA	CAMK2
814	HGNC:1464	CAMK4	calcium/calmodulin dependent protein kinase IV	CAMK	CAMK1	NA	CAMK1
84254	HGNC:1469	CAMKK1	calcium/calmodulin dependent protein kinase kinase 1	OTHER	CAMKK	META	CAMKK
10645	HGNC:1470	CAMKK2	calcium/calmodulin dependent protein kinase kinase 2	OTHER	CAMKK	META	CAMKK
79012	HGNC:28788	CAMKV	CaM kinase like vesicle associated	CAMK	CAMK-UNIQUE	NA	CAMK
8573	HGNC:1497	CASK	calcium/calmodulin dependent serine protein kinase	CAMK	CASK	NA	CAMK
8476	HGNC:1737	CDC42BPA	CDC42 binding protein kinase alpha	AGC	DMPK	GEK	DMPK
9578	HGNC:1738	CDC42BPB	CDC42 binding protein kinase beta	AGC	DMPK	GEK	DMPK
55561	HGNC:29829	CDC42BPG	CDC42 binding protein kinase gamma	AGC	DMPK	GEK	DMPK
983	HGNC:1722	CDK1	cyclin dependent kinase 1	CMGC	CDK	CDC2	CDK
8558	HGNC:1770	CDK10	cyclin dependent kinase 10	CMGC	CDK	CDK10	CDK
728642	HGNC:1730	CDK11A	cyclin dependent kinase 11A	NA	NA	NA	CDK
984	HGNC:1729	CDK11B	cyclin dependent kinase 11B	NA	NA	NA	CDK
51755	HGNC:24224	CDK12	cyclin dependent kinase 12	CMGC	CDK	CRK7	CDK
8621	HGNC:1733	CDK13	cyclin dependent kinase 13	CMGC	CDK	CRK7	CDK
5218	HGNC:8883	CDK14	cyclin dependent kinase 14	CMGC	CDK	PFTAIRE	CDK
65061	HGNC:14434	CDK15	cyclin dependent kinase 15	CMGC	CDK	PFTAIRE	CDK
5127	HGNC:8749	CDK16	cyclin dependent kinase 16	CMGC	CDK	PCTAIRE	CDK
5128	HGNC:8750	CDK17	cyclin dependent kinase 17	CMGC	CDK	PCTAIRE	CDK
5129	HGNC:8751	CDK18	cyclin dependent kinase 18	CMGC	CDK	PCTAIRE	CDK
23097	HGNC:19338	CDK19	cyclin dependent kinase 19	CMGC	CDK	CDK8	CDK
1017	HGNC:1771	CDK2	cyclin dependent kinase 2	CMGC	CDK	CDC2	CDK
23552	HGNC:21420	CDK20	cyclin dependent kinase 20	CMGC	CDK	CCRK	CDK
1018	HGNC:1772	CDK3	cyclin dependent kinase 3	CMGC	CDK	CDC2	CDK
1019	HGNC:1773	CDK4	cyclin dependent kinase 4	CMGC	CDK	CDK4	CDK
1020	HGNC:1774	CDK5	cyclin dependent kinase 5	CMGC	CDK	CDK5	CDK
1021	HGNC:1777	CDK6	cyclin dependent kinase 6	CMGC	CDK	CDK4	CDK
1022	HGNC:1778	CDK7	cyclin dependent kinase 7	CMGC	CDK	CDK7	CDK
1024	HGNC:1779	CDK8	cyclin dependent kinase 8	CMGC	CDK	CDK8	CDK
1025	HGNC:1780	CDK9	cyclin dependent kinase 9	CMGC	CDK	CDK9	CDK
1111	HGNC:1925	CHEK1	checkpoint kinase 1	CAMK	CAMKL	CHK1	CHK1
11200	HGNC:16627	CHEK2	checkpoint kinase 2	CAMK	RAD53	NA	RAD53
1147	HGNC:1974	CHUK	component of inhibitor of nuclear factor kappa B kinase complex	OTHER	IKK	NA	IKK
11113	HGNC:1985	CIT	citron rho-interacting serine/threonine kinase	AGC	DMPK	CRIK	DMPK
1195	HGNC:2068	CLK1	CDC like kinase 1	CMGC	CLK	NA	CLK
1196	HGNC:2069	CLK2	CDC like kinase 2	CMGC	CLK	NA	CLK
1198	HGNC:2071	CLK3	CDC like kinase 3	CMGC	CLK	NA	CLK
57396	HGNC:13659	CLK4	CDC like kinase 4	CMGC	CLK	NA	CLK
1436	HGNC:2433	CSF1R	colony stimulating factor 1 receptor	TK	PDGFR	NA	PDGFR
1445	HGNC:2444	CSK	C-terminal Src kinase	TK	CSK	NA	CSK
1452	HGNC:2451	CSNK1A1	casein kinase 1 alpha 1	CK1	CK1	CK1-A	CK1
122011	HGNC:20289	CSNK1A1L	casein kinase 1 alpha 1 like	CK1	CK1	CK1-A	CK1
1453	HGNC:2452	CSNK1D	casein kinase 1 delta	CK1	CK1	CK1-D	CK1
1454	HGNC:2453	CSNK1E	casein kinase 1 epsilon	CK1	CK1	CK1-D	CK1
53944	HGNC:2454	CSNK1G1	casein kinase 1 gamma 1	CK1	CK1	CK1-G	CK1
1455	HGNC:2455	CSNK1G2	casein kinase 1 gamma 2	CK1	CK1	CK1-G	CK1
1456	HGNC:2456	CSNK1G3	casein kinase 1 gamma 3	CK1	CK1	CK1-G	CK1
1457	HGNC:2457	CSNK2A1	casein kinase 2 alpha 1	CMGC	CK2	NA	CK2
1459	HGNC:2459	CSNK2A2	casein kinase 2 alpha 2	CMGC	CK2	NA	CK2
283106	HGNC:2458	CSNK2A3	casein kinase 2 alpha 3	NA	NA	NA	CK2
1612	HGNC:2674	DAPK1	death associated protein kinase 1	CAMK	DAPK	DAPK	DAPK
23604	HGNC:2675	DAPK2	death associated protein kinase 2	CAMK	DAPK	DAPK	DAPK
1613	HGNC:2676	DAPK3	death associated protein kinase 3	CAMK	DAPK	DAPK	DAPK
780	HGNC:2730	DDR1	discoidin domain receptor tyrosine kinase 1	TK	DDR	NA	DDR
4921	HGNC:2731	DDR2	discoidin domain receptor tyrosine kinase 2	TK	DDR	NA	DDR
1760	HGNC:2933	DMPK	DM1 protein kinase	AGC	DMPK	GEK	DMPK
25778	HGNC:29043	DSTYK	dual serine/threonine and tyrosine protein kinase	OTHER	SGK496	NA	N
1859	HGNC:3091	DYRK1A	dual specificity tyrosine phosphorylation regulated kinase 1A	CMGC	DYRK	DYRK1	DYRK
9149	HGNC:3092	DYRK1B	dual specificity tyrosine phosphorylation regulated kinase 1B	CMGC	DYRK	DYRK1	DYRK
8445	HGNC:3093	DYRK2	dual specificity tyrosine phosphorylation regulated kinase 2	CMGC	DYRK	DYRK2	DYRK
8444	HGNC:3094	DYRK3	dual specificity tyrosine phosphorylation regulated kinase 3	CMGC	DYRK	DYRK2	DYRK
8798	HGNC:3095	DYRK4	dual specificity tyrosine phosphorylation regulated kinase 4	CMGC	DYRK	DYRK2	DYRK
1956	HGNC:3236	EGFR	epidermal growth factor receptor	TK	EGFR	NA	EGFR
27102	HGNC:24921	EIF2AK1	eukaryotic translation initiation factor 2 alpha kinase 1	OTHER	PEK	HRI	PEK
5610	HGNC:9437	EIF2AK2	eukaryotic translation initiation factor 2 alpha kinase 2	OTHER	PEK	PKR	PEK
9451	HGNC:3255	EIF2AK3	eukaryotic translation initiation factor 2 alpha kinase 3	OTHER	PEK	PEK	PEK
440275	HGNC:19687	EIF2AK4	eukaryotic translation initiation factor 2 alpha kinase 4	OTHER	PEK	GCN2	PEK
2041	HGNC:3385	EPHA1	EPH receptor A1	TK	EPH	NA	EPH
1969	HGNC:3386	EPHA2	EPH receptor A2	TK	EPH	NA	EPH
2042	HGNC:3387	EPHA3	EPH receptor A3	TK	EPH	NA	EPH
2043	HGNC:3388	EPHA4	EPH receptor A4	TK	EPH	NA	EPH
2044	HGNC:3389	EPHA5	EPH receptor A5	TK	EPH	NA	EPH
2045	HGNC:3390	EPHA7	EPH receptor A7	TK	EPH	NA	EPH
2046	HGNC:3391	EPHA8	EPH receptor A8	TK	EPH	NA	EPH
2047	HGNC:3392	EPHB1	EPH receptor B1	TK	EPH	NA	EPH
2048	HGNC:3393	EPHB2	EPH receptor B2	TK	EPH	NA	EPH
2049	HGNC:3394	EPHB3	EPH receptor B3	TK	EPH	NA	EPH
2050	HGNC:3395	EPHB4	EPH receptor B4	TK	EPH	NA	EPH
2064	HGNC:3430	ERBB2	erb-b2 receptor tyrosine kinase 2	TK	EGFR	NA	EGFR
2065	HGNC:3431	ERBB3	erb-b2 receptor tyrosine kinase 3	TK	EGFR	NA	EGFR
2066	HGNC:3432	ERBB4	erb-b2 receptor tyrosine kinase 4	TK	EGFR	NA	EGFR
2241	HGNC:3655	FER	FER tyrosine kinase	TK	FER	NA	FER
2242	HGNC:3657	FES	FES proto-oncogene, tyrosine kinase	TK	FER	NA	FER
2260	HGNC:3688	FGFR1	fibroblast growth factor receptor 1	TK	FGFR	NA	FGFR
2263	HGNC:3689	FGFR2	fibroblast growth factor receptor 2	TK	FGFR	NA	FGFR
2261	HGNC:3690	FGFR3	fibroblast growth factor receptor 3	TK	FGFR	NA	FGFR
2264	HGNC:3691	FGFR4	fibroblast growth factor receptor 4	TK	FGFR	NA	FGFR
2268	HGNC:3697	FGR	FGR proto-oncogene, Src family tyrosine kinase	TK	SRC	SRCA	SRC
2321	HGNC:3763	FLT1	fms related receptor tyrosine kinase 1	TK	VEGFR	NA	VEGFR
2322	HGNC:3765	FLT3	fms related receptor tyrosine kinase 3	TK	PDGFR	NA	PDGFR
2324	HGNC:3767	FLT4	fms related receptor tyrosine kinase 4	TK	VEGFR	NA	VEGFR
2444	HGNC:3955	FRK	fyn related Src family tyrosine kinase	TK	SRC	FRK	FRK
2534	HGNC:4037	FYN	FYN proto-oncogene, Src family tyrosine kinase	TK	SRC	SRCA	SRC
2580	HGNC:4113	GAK	cyclin G associated kinase	OTHER	NAK	GAK	NAK
6011	HGNC:10013	GRK1	G protein-coupled receptor kinase 1	AGC	GRK	GRK	GRK
156	HGNC:289	GRK2	G protein-coupled receptor kinase 2	AGC	GRK	BARK	BARK1
157	HGNC:290	GRK3	G protein-coupled receptor kinase 3	AGC	GRK	BARK	BARK2
2868	HGNC:4543	GRK4	G protein-coupled receptor kinase 4	AGC	GRK	GRK	GRK
2869	HGNC:4544	GRK5	G protein-coupled receptor kinase 5	AGC	GRK	GRK	GRK
2870	HGNC:4545	GRK6	G protein-coupled receptor kinase 6	AGC	GRK	GRK	GRK
131890	HGNC:17031	GRK7	G protein-coupled receptor kinase 7	AGC	GRK	GRK	GRK
2931	HGNC:4616	GSK3A	glycogen synthase kinase 3 alpha	CMGC	GSK	NA	GSK
2932	HGNC:4617	GSK3B	glycogen synthase kinase 3 beta	CMGC	GSK	NA	GSK
3055	HGNC:4840	HCK	HCK proto-oncogene, Src family tyrosine kinase	TK	SRC	SRCB	SRC
204851	HGNC:19006	HIPK1	homeodomain interacting protein kinase 1	CMGC	DYRK	HIPK	DYRK
28996	HGNC:14402	HIPK2	homeodomain interacting protein kinase 2	CMGC	DYRK	HIPK	DYRK
10114	HGNC:4915	HIPK3	homeodomain interacting protein kinase 3	CMGC	DYRK	HIPK	DYRK
147746	HGNC:19007	HIPK4	homeodomain interacting protein kinase 4	CMGC	DYRK	HIPK	DYRK
30811	HGNC:13326	HUNK	hormonally up-regulated Neu-associated kinase	CAMK	CAMKL	HUNK	CAMK
3480	HGNC:5465	IGF1R	insulin like growth factor 1 receptor	TK	INSR	NA	INSR
3551	HGNC:5960	IKBKB	inhibitor of nuclear factor kappa B kinase subunit beta	OTHER	IKK	NA	IKK
9641	HGNC:14552	IKBKE	inhibitor of nuclear factor kappa B kinase subunit epsilon	OTHER	IKK	NA	IKK
3611	HGNC:6040	ILK	integrin linked kinase	TKL	MLK	ILK	MLK
3643	HGNC:6091	INSR	insulin receptor	TK	INSR	NA	INSR
3645	HGNC:6093	INSRR	insulin receptor related receptor	TK	INSR	NA	INSR
3654	HGNC:6112	IRAK1	interleukin 1 receptor associated kinase 1	TKL	IRAK	NA	IRAK
3656	HGNC:6113	IRAK2	interleukin 1 receptor associated kinase 2	TKL	IRAK	NA	IRAK
11213	HGNC:17020	IRAK3	interleukin 1 receptor associated kinase 3	TKL	IRAK	NA	IRAK
51135	HGNC:17967	IRAK4	interleukin 1 receptor associated kinase 4	TKL	IRAK	NA	IRAK
3702	HGNC:6171	ITK	IL2 inducible T cell kinase	TK	TEC	NA	TEC
3716	HGNC:6190	JAK1	Janus kinase 1	TK	JAKA	NA	JAK
3717	HGNC:6192	JAK2	Janus kinase 2	TK	JAKA	NA	JAK
3718	HGNC:6193	JAK3	Janus kinase 3	TK	JAKA	NA	JAK
3791	HGNC:6307	KDR	kinase insert domain receptor	TK	VEGFR	NA	VEGFR
3815	HGNC:6342	KIT	KIT proto-oncogene, receptor tyrosine kinase	TK	PDGFR	NA	PDGFR
8844	HGNC:6465	KSR1	kinase suppressor of ras 1	TKL	RAF	KSR	RAF
283455	HGNC:18610	KSR2	kinase suppressor of ras 2	TKL	RAF	KSR	RAF
9113	HGNC:6514	LATS1	large tumor suppressor kinase 1	AGC	NDR	NA	NDR
26524	HGNC:6515	LATS2	large tumor suppressor kinase 2	AGC	NDR	NA	NDR
3932	HGNC:6524	LCK	LCK proto-oncogene, Src family tyrosine kinase	TK	SRC	SRCB	SRC
4058	HGNC:6721	LTK	leukocyte receptor tyrosine kinase	TK	ALK	NA	ALK
4067	HGNC:6735	LYN	LYN proto-oncogene, Src family tyrosine kinase	TK	SRC	SRCB	SRC
5604	HGNC:6840	MAP2K1	mitogen-activated protein kinase kinase 1	STE	STE7	MEK1	STE7
5605	HGNC:6842	MAP2K2	mitogen-activated protein kinase kinase 2	STE	STE7	MEK1	STE7
5606	HGNC:6843	MAP2K3	mitogen-activated protein kinase kinase 3	STE	STE7	MEK3	STE7
6416	HGNC:6844	MAP2K4	mitogen-activated protein kinase kinase 4	STE	STE7	MEK4	STE7
5607	HGNC:6845	MAP2K5	mitogen-activated protein kinase kinase 5	STE	STE7	MEK5	STE7
5608	HGNC:6846	MAP2K6	mitogen-activated protein kinase kinase 6	STE	STE7	MEK3	STE7
5609	HGNC:6847	MAP2K7	mitogen-activated protein kinase kinase 7	STE	STE7	MEK7	STE7
4214	HGNC:6848	MAP3K1	mitogen-activated protein kinase kinase kinase 1	STE	STE11	MEKK1	STE11
4294	HGNC:6849	MAP3K10	mitogen-activated protein kinase kinase kinase 10	TKL	MLK	MLK	MLK
4296	HGNC:6850	MAP3K11	mitogen-activated protein kinase kinase kinase 11	TKL	MLK	MLK	MLK
7786	HGNC:6851	MAP3K12	mitogen-activated protein kinase kinase kinase 12	TKL	MLK	LZK	MLK
9175	HGNC:6852	MAP3K13	mitogen-activated protein kinase kinase kinase 13	TKL	MLK	LZK	MLK
9020	HGNC:6853	MAP3K14	mitogen-activated protein kinase kinase kinase 14	STE	STE-UNIQUE	NA	NIK
389840	HGNC:31689	MAP3K15	mitogen-activated protein kinase kinase kinase 15	STE	STE11	ASK	STE11
10746	HGNC:6854	MAP3K2	mitogen-activated protein kinase kinase kinase 2	STE	STE11	MEKK2	STE11
4215	HGNC:6855	MAP3K3	mitogen-activated protein kinase kinase kinase 3	STE	STE11	MEKK2	STE11
4216	HGNC:6856	MAP3K4	mitogen-activated protein kinase kinase kinase 4	STE	STE11	MEKK4	STE11
4217	HGNC:6857	MAP3K5	mitogen-activated protein kinase kinase kinase 5	STE	STE11	ASK	STE11
9064	HGNC:6858	MAP3K6	mitogen-activated protein kinase kinase kinase 6	STE	STE11	ASK	STE11
6885	HGNC:6859	MAP3K7	mitogen-activated protein kinase kinase kinase 7	TKL	MLK	TAK1	STE11
1326	HGNC:6860	MAP3K8	mitogen-activated protein kinase kinase kinase 8	STE	STE-UNIQUE	NA	COT
4293	HGNC:6861	MAP3K9	mitogen-activated protein kinase kinase kinase 9	TKL	MLK	MLK	MLK
11184	HGNC:6863	MAP4K1	mitogen-activated protein kinase kinase kinase kinase 1	STE	STE20	KHS	KHS
5871	HGNC:6864	MAP4K2	mitogen-activated protein kinase kinase kinase kinase 2	STE	STE20	KHS	KHS
8491	HGNC:6865	MAP4K3	mitogen-activated protein kinase kinase kinase kinase 3	STE	STE20	KHS	KHS
9448	HGNC:6866	MAP4K4	mitogen-activated protein kinase kinase kinase kinase 4	STE	STE20	MSN	MSN
11183	HGNC:6867	MAP4K5	mitogen-activated protein kinase kinase kinase kinase 5	STE	STE20	KHS	KHS
5594	HGNC:6871	MAPK1	mitogen-activated protein kinase 1	CMGC	MAPK	ERK1	ERK
5602	HGNC:6872	MAPK10	mitogen-activated protein kinase 10	CMGC	MAPK	JNK	JNK
5600	HGNC:6873	MAPK11	mitogen-activated protein kinase 11	CMGC	MAPK	P38	P38
6300	HGNC:6874	MAPK12	mitogen-activated protein kinase 12	CMGC	MAPK	P38	P38
5603	HGNC:6875	MAPK13	mitogen-activated protein kinase 13	CMGC	MAPK	P38	P38
1432	HGNC:6876	MAPK14	mitogen-activated protein kinase 14	CMGC	MAPK	P38	P38
225689	HGNC:24667	MAPK15	mitogen-activated protein kinase 15	CMGC	MAPK	ERK7	ERK
5595	HGNC:6877	MAPK3	mitogen-activated protein kinase 3	CMGC	MAPK	ERK1	ERK
5596	HGNC:6878	MAPK4	mitogen-activated protein kinase 4	CMGC	MAPK	ERK3	ERK
5597	HGNC:6879	MAPK6	mitogen-activated protein kinase 6	CMGC	MAPK	ERK3	ERK
5598	HGNC:6880	MAPK7	mitogen-activated protein kinase 7	CMGC	MAPK	ERK5	ERK
5599	HGNC:6881	MAPK8	mitogen-activated protein kinase 8	CMGC	MAPK	JNK	JNK
5601	HGNC:6886	MAPK9	mitogen-activated protein kinase 9	CMGC	MAPK	JNK	JNK
9261	HGNC:6887	MAPKAPK2	MAPK activated protein kinase 2	CAMK	MAPKAPK	MAPKAPK	MAPKAPK
7867	HGNC:6888	MAPKAPK3	MAPK activated protein kinase 3	CAMK	MAPKAPK	MAPKAPK	MAPKAPK
8550	HGNC:6889	MAPKAPK5	MAPK activated protein kinase 5	CAMK	MAPKAPK	MAPKAPK	MAPKAPK
4145	HGNC:6906	MATK	megakaryocyte-associated tyrosine kinase	TK	CSK	NA	CSK
9833	HGNC:16870	MELK	maternal embryonic leucine zipper kinase	CAMK	CAMKL	MELK	MELK
10461	HGNC:7027	MERTK	MER proto-oncogene, tyrosine kinase	TK	AXL	NA	AXL
4233	HGNC:7029	MET	MET proto-oncogene, receptor tyrosine kinase	TK	MET	NA	MET
8569	HGNC:7110	MKNK1	MAPK interacting serine/threonine kinase 1	CAMK	MAPKAPK	MNK	MAPKAPK
2872	HGNC:7111	MKNK2	MAPK interacting serine/threonine kinase 2	CAMK	MAPKAPK	MNK	MAPKAPK
4342	HGNC:7199	MOS	MOS proto-oncogene, serine/threonine kinase	OTHER	MOS	NA	MOS
4486	HGNC:7381	MST1R	macrophage stimulating 1 receptor	TK	MET	NA	MET
2475	HGNC:3942	MTOR	mechanistic target of rapamycin kinase	ATYPICAL	PIKK	FRAP	MTOR
4638	HGNC:7590	MYLK	myosin light chain kinase	CAMK	MLCK	NA	MLCK
85366	HGNC:16243	MYLK2	myosin light chain kinase 2	CAMK	MLCK	NA	MLCK
79858	HGNC:18593	NEK11	NIMA related kinase 11	OTHER	NEK	NEK11	NEK
4751	HGNC:7745	NEK2	NIMA related kinase 2	OTHER	NEK	NEK2	NEK
4752	HGNC:7746	NEK3	NIMA related kinase 3	OTHER	NEK	NEK1	NEK
6787	HGNC:11399	NEK4	NIMA related kinase 4	OTHER	NEK	NEK4	NEK
341676	HGNC:7748	NEK5	NIMA related kinase 5	OTHER	NEK	NEK1	NEK
10783	HGNC:7749	NEK6	NIMA related kinase 6	OTHER	NEK	NEK6	NEK
140609	HGNC:13386	NEK7	NIMA related kinase 7	OTHER	NEK	NEK6	NEK
284086	HGNC:13387	NEK8	NIMA related kinase 8	OTHER	NEK	NEK8	NEK
91754	HGNC:18591	NEK9	NIMA related kinase 9	OTHER	NEK	NEK8	NEK
51701	HGNC:29858	NLK	nemo like kinase	CMGC	MAPK	NMO	NMO
4881	HGNC:7943	NPR1	natriuretic peptide receptor 1	RGC	RGC	NA	HAL
203447	HGNC:25391	NRK	Nik related kinase	STE	STE20	MSN	MSN
4914	HGNC:8031	NTRK1	neurotrophic receptor tyrosine kinase 1	TK	TRK	NA	TRK
4915	HGNC:8032	NTRK2	neurotrophic receptor tyrosine kinase 2	TK	TRK	NA	TRK
4916	HGNC:8033	NTRK3	neurotrophic receptor tyrosine kinase 3	TK	TRK	NA	TRK
9891	HGNC:14311	NUAK1	NUAK family kinase 1	CAMK	CAMKL	NUAK	NUAK
81788	HGNC:29558	NUAK2	NUAK family kinase 2	CAMK	CAMKL	NUAK	NUAK
9943	HGNC:8508	OXSR1	oxidative stress responsive kinase 1	STE	STE20	FRAY	FRAY
5058	HGNC:8590	PAK1	p21 (RAC1) activated kinase 1	STE	STE20	PAKA	PAKA
5062	HGNC:8591	PAK2	p21 (RAC1) activated kinase 2	STE	STE20	PAKA	PAKA
5063	HGNC:8592	PAK3	p21 (RAC1) activated kinase 3	STE	STE20	PAKA	PAKA
10298	HGNC:16059	PAK4	p21 (RAC1) activated kinase 4	STE	STE20	PAKB	PAKB
57144	HGNC:15916	PAK5	p21 (RAC1) activated kinase 5	STE	STE20	PAKB	PAKB
56924	HGNC:16061	PAK6	p21 (RAC1) activated kinase 6	STE	STE20	PAKB	PAKB
23178	HGNC:17270	PASK	PAS domain containing serine/threonine kinase	CAMK	CAMKL	PASK	PASK
5156	HGNC:8803	PDGFRA	platelet derived growth factor receptor alpha	TK	PDGFR	NA	PDGFR
5159	HGNC:8804	PDGFRB	platelet derived growth factor receptor beta	TK	PDGFR	NA	PDGFR
5163	HGNC:8809	PDK1	pyruvate dehydrogenase kinase 1	ATYPICAL	PDHK	PDHK	PDK1
5164	HGNC:8810	PDK2	pyruvate dehydrogenase kinase 2	ATYPICAL	PDHK	PDHK	PDHK
5165	HGNC:8811	PDK3	pyruvate dehydrogenase kinase 3	ATYPICAL	PDHK	PDHK	PDHK
5166	HGNC:8812	PDK4	pyruvate dehydrogenase kinase 4	ATYPICAL	PDHK	PDHK	PDHK
5170	HGNC:8816	PDPK1	3-phosphoinositide dependent protein kinase 1	AGC	PDK1	NA	PDK1
5260	HGNC:8930	PHKG1	phosphorylase kinase catalytic subunit gamma 1	CAMK	PHK	NA	PHK
5261	HGNC:8931	PHKG2	phosphorylase kinase catalytic subunit gamma 2	CAMK	PHK	NA	PHK
5292	HGNC:8986	PIM1	Pim-1 proto-oncogene, serine/threonine kinase	CAMK	PIM	NA	PIM
11040	HGNC:8987	PIM2	Pim-2 proto-oncogene, serine/threonine kinase	CAMK	PIM	NA	PIM
415116	HGNC:19310	PIM3	Pim-3 proto-oncogene, serine/threonine kinase	CAMK	PIM	NA	PIM
5585	HGNC:9405	PKN1	protein kinase N1	AGC	PKN	NA	PKN
5586	HGNC:9406	PKN2	protein kinase N2	AGC	PKN	NA	PKN
29941	HGNC:17999	PKN3	protein kinase N3	AGC	PKN	NA	PKN
5347	HGNC:9077	PLK1	polo like kinase 1	OTHER	PLK	PLK1	PLK
10769	HGNC:19699	PLK2	polo like kinase 2	OTHER	PLK	PLK2	PLK
1263	HGNC:2154	PLK3	polo like kinase 3	OTHER	PLK	PLK2	PLK
10733	HGNC:11397	PLK4	polo like kinase 4	OTHER	PLK	SAK	PLK
126520	HGNC:27001	PLK5	polo like kinase 5 (inactive)	NA	NA	NA	PLK
139728	HGNC:13415	PNCK	pregnancy up-regulated nonubiquitous CaM kinase	CAMK	CAMK1	NA	CAMK1
5562	HGNC:9376	PRKAA1	protein kinase AMP-activated catalytic subunit alpha 1	CAMK	CAMKL	AMPK	AMPK
5563	HGNC:9377	PRKAA2	protein kinase AMP-activated catalytic subunit alpha 2	CAMK	CAMKL	AMPK	AMPK
5566	HGNC:9380	PRKACA	protein kinase cAMP-activated catalytic subunit alpha	AGC	PKA	NA	PKA
5567	HGNC:9381	PRKACB	protein kinase cAMP-activated catalytic subunit beta	AGC	PKA	NA	PKA
5568	HGNC:9382	PRKACG	protein kinase cAMP-activated catalytic subunit gamma	AGC	PKA	NA	PKA
5578	HGNC:9393	PRKCA	protein kinase C alpha	AGC	PKC	ALPHA	PKCA
5579	HGNC:9395	PRKCB	protein kinase C beta	AGC	PKC	ALPHA	PKCA
5580	HGNC:9399	PRKCD	protein kinase C delta	AGC	PKC	DELTA	PKCD
5581	HGNC:9401	PRKCE	protein kinase C epsilon	AGC	PKC	ETA	PKCH
5582	HGNC:9402	PRKCG	protein kinase C gamma	AGC	PKC	ALPHA	PKCA
5583	HGNC:9403	PRKCH	protein kinase C eta	AGC	PKC	ETA	PKCH
5584	HGNC:9404	PRKCI	protein kinase C iota	AGC	PKC	IOTA	PKCI
5588	HGNC:9410	PRKCQ	protein kinase C theta	AGC	PKC	DELTA	PKCD
5590	HGNC:9412	PRKCZ	protein kinase C zeta	AGC	PKC	IOTA	PKCI
5587	HGNC:9407	PRKD1	protein kinase D1	CAMK	PKD	NA	PKD
25865	HGNC:17293	PRKD2	protein kinase D2	CAMK	PKD	NA	PKD
23683	HGNC:9408	PRKD3	protein kinase D3	CAMK	PKD	NA	PKD
5591	HGNC:9413	PRKDC	protein kinase, DNA-activated, catalytic subunit	ATYPICAL	PIKK	DNAPK	PRKDC
5592	HGNC:9414	PRKG1	protein kinase cGMP-dependent 1	AGC	PKG	NA	PKG
5593	HGNC:9416	PRKG2	protein kinase cGMP-dependent 2	AGC	PKG	NA	PKG
5613	HGNC:9441	PRKX	protein kinase X-linked	AGC	PKA	NA	PKA
5616	HGNC:9444	PRKY	protein kinase Y-linked (pseudogene)	AGC	PKA	NA	PKA
8899	HGNC:17346	PRPF4B	pre-mRNA processing factor 4B	CMGC	DYRK	PRP4	DYRK
5747	HGNC:9611	PTK2	protein tyrosine kinase 2	TK	FAK	NA	FAK
2185	HGNC:9612	PTK2B	protein tyrosine kinase 2 beta	TK	FAK	NA	FAK
5753	HGNC:9617	PTK6	protein tyrosine kinase 6	TK	SRC	SRM	SRC
5754	HGNC:9618	PTK7	protein tyrosine kinase 7 (inactive)	TK	CCK4	NA	PTK7
5894	HGNC:9829	RAF1	Raf-1 proto-oncogene, serine/threonine kinase	TKL	RAF	RAF	RAF
5979	HGNC:9967	RET	ret proto-oncogene	TK	RET	NA	RET
8737	HGNC:10019	RIPK1	receptor interacting serine/threonine kinase 1	TKL	RIPK	NA	RIPK
8767	HGNC:10020	RIPK2	receptor interacting serine/threonine kinase 2	TKL	RIPK	NA	RIPK
11035	HGNC:10021	RIPK3	receptor interacting serine/threonine kinase 3	TKL	RIPK	NA	RIPK
54101	HGNC:496	RIPK4	receptor interacting serine/threonine kinase 4	TKL	RIPK	NA	RIPK
6093	HGNC:10251	ROCK1	Rho associated coiled-coil containing protein kinase 1	AGC	DMPK	ROCK	DMPK
9475	HGNC:10252	ROCK2	Rho associated coiled-coil containing protein kinase 2	AGC	DMPK	ROCK	DMPK
6098	HGNC:10261	ROS1	ROS proto-oncogene 1, receptor tyrosine kinase	TK	SEV	NA	SEV
6195	HGNC:10430	RPS6KA1	ribosomal protein S6 kinase A1	AGC	RSK	RSK	RSK
6196	HGNC:10431	RPS6KA2	ribosomal protein S6 kinase A2	AGC	RSK	RSK	RSK
6197	HGNC:10432	RPS6KA3	ribosomal protein S6 kinase A3	AGC	RSK	RSK	RSK
8986	HGNC:10433	RPS6KA4	ribosomal protein S6 kinase A4	AGC	RSK	MSK	RSK
9252	HGNC:10434	RPS6KA5	ribosomal protein S6 kinase A5	AGC	RSK	MSK	RSK
27330	HGNC:10435	RPS6KA6	ribosomal protein S6 kinase A6	AGC	RSK	RSK	RSK
6198	HGNC:10436	RPS6KB1	ribosomal protein S6 kinase B1	AGC	RSK	P70	RSK
6199	HGNC:10437	RPS6KB2	ribosomal protein S6 kinase B2	AGC	RSK	P70	RSK
6259	HGNC:10481	RYK	receptor like tyrosine kinase	TK	RYK	NA	RYK
6446	HGNC:10810	SGK1	serum/glucocorticoid regulated kinase 1	AGC	SGK	NA	SGK
10110	HGNC:13900	SGK2	serum/glucocorticoid regulated kinase 2	AGC	SGK	NA	SGK
23678	HGNC:10812	SGK3	serum/glucocorticoid regulated kinase family member 3	AGC	SGK	NA	SGK
150094	HGNC:11142	SIK1	salt inducible kinase 1	CAMK	CAMKL	QIK	QIK
23235	HGNC:21680	SIK2	salt inducible kinase 2	CAMK	CAMKL	QIK	QIK
9748	HGNC:11088	SLK	STE20 like kinase	STE	STE20	SLK	SLK
6714	HGNC:11283	SRC	SRC proto-oncogene, non-receptor tyrosine kinase	TK	SRC	SRCA	SRC
6725	HGNC:11298	SRMS	src-related kinase lacking C-terminal regulatory tyrosine and N-terminal myristylation sites	TK	SRC	SRM	SRC
6793	HGNC:11388	STK10	serine/threonine kinase 10	STE	STE20	SLK	SLK
6794	HGNC:11389	STK11	serine/threonine kinase 11	CAMK	CAMKL	LKB	LKB
8576	HGNC:11394	STK16	serine/threonine kinase 16	OTHER	NAK	MPSK	NAK
9263	HGNC:11395	STK17A	serine/threonine kinase 17a	CAMK	DAPK	DRAK	DAPK
9262	HGNC:11396	STK17B	serine/threonine kinase 17b	CAMK	DAPK	DRAK	DAPK
6788	HGNC:11406	STK3	serine/threonine kinase 3	STE	STE20	MST	MST
27148	HGNC:17209	STK36	serine/threonine kinase 36	OTHER	ULK	FUSED	ULK
11329	HGNC:17847	STK38	serine/threonine kinase 38	AGC	NDR	NA	NDR
23012	HGNC:17848	STK38L	serine/threonine kinase 38 like	AGC	NDR	NA	NDR
27347	HGNC:17717	STK39	serine/threonine kinase 39	STE	STE20	FRAY	FRAY
6789	HGNC:11408	STK4	serine/threonine kinase 4	STE	STE20	MST	MST
55359	HGNC:18889	STYK1	serine/threonine/tyrosine kinase 1	TK	TK-UNIQUE	NA	STYK1
6850	HGNC:11491	SYK	spleen associated tyrosine kinase	TK	SYK	NA	SYK
57551	HGNC:29259	TAOK1	TAO kinase 1	STE	STE20	TAO	TAO
9344	HGNC:16835	TAOK2	TAO kinase 2	STE	STE20	TAO	TAO
51347	HGNC:18133	TAOK3	TAO kinase 3	STE	STE20	TAO	TAO
29110	HGNC:11584	TBK1	TANK binding kinase 1	OTHER	IKK	NA	IKK
7006	HGNC:11719	TEC	tec protein tyrosine kinase	TK	TEC	NA	TEC
7010	HGNC:11724	TEK	TEK receptor tyrosine kinase	TK	TIE	NA	TIE
7046	HGNC:11772	TGFBR1	transforming growth factor beta receptor 1	TKL	STKR	TYPE1	STKR
7048	HGNC:11773	TGFBR2	transforming growth factor beta receptor 2	TKL	STKR	TYPE2	STKR
9874	HGNC:11841	TLK1	tousled like kinase 1	OTHER	TLK	NA	TLK
11011	HGNC:11842	TLK2	tousled like kinase 2	OTHER	TLK	NA	TLK
23043	HGNC:30765	TNIK	TRAF2 and NCK interacting kinase	STE	STE20	MSN	MSN
10188	HGNC:19297	TNK2	tyrosine kinase non receptor 2	TK	ACK	NA	ACK
51086	HGNC:19661	TNNI3K	TNNI3 interacting kinase	TKL	MLK	HH498	MLK
112858	HGNC:16197	TP53RK	TP53 regulating kinase	OTHER	BUD32	NA	BUD32
84630	HGNC:19140	TTBK1	tau tubulin kinase 1	CK1	TTBK	NA	CK1
146057	HGNC:19141	TTBK2	tau tubulin kinase 2	CK1	TTBK	NA	CK1
7272	HGNC:12401	TTK	TTK protein kinase	OTHER	TTK	NA	TTK
7273	HGNC:12403	TTN	titin	CAMK	MLCK	NA	MLCK
7294	HGNC:12434	TXK	TXK tyrosine kinase	TK	TEC	NA	TEC
7297	HGNC:12440	TYK2	tyrosine kinase 2	TK	JAKA	NA	JAK
7301	HGNC:12446	TYRO3	TYRO3 protein tyrosine kinase	TK	AXL	NA	AXL
8408	HGNC:12558	ULK1	unc-51 like autophagy activating kinase 1	OTHER	ULK	ULK	ULK
9706	HGNC:13480	ULK2	unc-51 like autophagy activating kinase 2	OTHER	ULK	ULK	ULK
25989	HGNC:19703	ULK3	unc-51 like kinase 3	OTHER	ULK	ULK	ULK
54986	HGNC:15784	ULK4	unc-51 like kinase 4	OTHER	ULK	ULK	ULK
7443	HGNC:12718	VRK1	VRK serine/threonine kinase 1	CK1	VRK	NA	VRK1
7444	HGNC:12719	VRK2	VRK serine/threonine kinase 2	CK1	VRK	NA	VRK2
51231	HGNC:18996	VRK3	VRK serine/threonine kinase 3	CK1	VRK	NA	CK1
65125	HGNC:14540	WNK1	WNK lysine deficient protein kinase 1	OTHER	WNK	NA	WNK
65268	HGNC:14542	WNK2	WNK lysine deficient protein kinase 2	OTHER	WNK	NA	WNK
65267	HGNC:14543	WNK3	WNK lysine deficient protein kinase 3	OTHER	WNK	NA	WNK
65266	HGNC:14544	WNK4	WNK lysine deficient protein kinase 4	OTHER	WNK	NA	WNK
7525	HGNC:12841	YES1	YES proto-oncogene 1, Src family tyrosine kinase	TK	SRC	SRCA	SRC
7535	HGNC:12858	ZAP70	zeta chain of T cell receptor associated protein kinase 70	TK	SYK	NA	SYK
